# Oligodendrocyte-specific expression of *PSG8-AS1* suggests a role in myelination with prognostic value in oligodendroglioma

**DOI:** 10.1101/2023.12.06.570364

**Authors:** Maria de los Angeles Becerra Rodriguez, Elena Gonzalez Muñoz, Tom Moore

**Affiliations:** School of Biochemistry and Cell Biology, University College Cork, Cork, Ireland; SFI Centre for Research Training in Genomics Data Science, University College Cork, Cork, Ireland; Biomedical Research Institute and Nanomedicine Platform (IBIMA-BIONAND) 29590 Málaga, Spain; Department of Cell Biology, Genetics and Physiology, University of Malaga, 29071 Málaga, Spain

**Keywords:** oligodendrocyte, myelination, segmental duplication, human-specific gene, lncRNA, brain, glioma, pregnancy-specific glycoprotein, *PSG8-AS1*

## Abstract

The segmentally duplicated Pregnancy-specific glycoprotein (*PSG*) locus on chromosome 19q13 may be one of the most rapidly evolving in the human genome. It comprises ten coding genes (*PSG1-9, 11*) and one predominantly non-coding gene (*PSG10*) that are expressed in the placenta and gut, in addition to several poorly characterized long non-coding RNAs. We report that long non-coding RNA *PSG8-AS1* has an oligodendrocyte-specific expression pattern and is co-expressed with genes encoding key myelin constituents. *PSG8-AS1* exhibits two peaks of expression during human brain development coinciding with the most active periods of oligodendrogenesis and myelination. *PSG8-AS1* orthologs were found in the genomes of several primates but significant expression was found only in the human, suggesting a recent evolutionary origin of its proposed role in myelination. Additionally, because co-deletion of chromosomes 1p/19q is a genomic marker of oligodendroglioma, expression of *PSG8-AS1* was examined in these tumors. *PSG8-AS1* may be a promising diagnostic biomarker for glioma, with prognostic value in oligodendroglioma.
