## Supplemental Tables for "Oligodendrocyte-specific expression of *PSG8-AS1* suggests a role in myelination with prognostic value in oligodendroglioma"

### Sheet: Supplementaty Table 1 (Dataset)
Supplementaty Table 1. Gene expression datasets accessed through GEO
Accession	Tissue	Experiment type	Species	Section	N	Expression unit in GEO	Converted expression unit
GSE109082	Placenta	bulk RNA-seq	Human	4.3.1	39 individuals	Counts	TMM-RPM
GSE148241	Placenta	bulk RNA-seq	Human	4.3.1	32 individuals	Counts	TMM-RPM
GSE67835	Brain	scRNA-seq	Human	4.3.1	466 cells	Counts	Counts
GSE118257	Brain	snRNA-seq	Human	4.3.1	5 non-neurological control samples (6591 cells)	Counts	Counts
GSE100796	Brain and others	bulk RNA-seq	Primates	4.3.2	5 humans 6 chimps 2 gorillas 1 gibbon	Counts	RPM
GSE30352	Brain	bulk RNA-seq	Primates	4.3.2	9 humans 2 chimps 2 bonobos 2 gorillas 2 rhesus	Counts	RPM
GSE165595	Brain (glioma and non-tumor)	bulk RNA-seq	Human	4.3.4	41 patients (matched pair of tumor and normal samples	TPM	TPM
GSE59612	Brain (Tumor and non-tumor)	bulk RNA-seq	Human	4.3.4	39 contrast-enhancing glioma core samples 36 non-enhancing FLAIR glioma margin samples 17 non-neoplastic brain tissue samples	FPKM	FPKM

### Sheet: Supplementary Table 2 (cCREs)
Supplementary Table 2. Transcription factor (TF) binding to cCREs in proximity to PSG8-AS1 transcription start site (TSS)
cCRE ENCODE name	Type of cCRE	TF name	Function	Distance to TSS (bp)
EH38E1955821	Distal-enhancer	ATF2	General Gene Regulation	-22634
EH38E1955811	Distal-enhancer	ATF3	General Gene Regulation	-9538
EH38E1955812	Distal-enhancer	ATF3	General Gene Regulation	-9908
EH38E1955811	Distal-enhancer	BCL3	General Gene Regulation	-9538
EH38E1955812	Distal-enhancer	BCL3	General Gene Regulation	-9908
EH38E1955800	CTCF-only	BCOR	General Gene Regulation	30521
EH38E1955804	Distal-enhancer	C11orf30	General Gene Regulation	21523
EH38E1955805	Proximal-enhancer	CEBPB	General Gene Regulation	1784
EH38E1955811	Distal-enhancer	CEBPB	General Gene Regulation	-9538
EH38E1955811	Distal-enhancer	CREB1	General Gene Regulation	-9538
EH38E1955812	Distal-enhancer	CREB1	General Gene Regulation	-9908
EH38E1955811	Distal-enhancer	CTBP1	General Gene Regulation	-9538
EH38E1955799	CTCF-only	CTCF	General Gene Regulation	34202
EH38E1955800	CTCF-only	CTCF	General Gene Regulation	30521
EH38E1955801	Distal-enhancer	CTCF	General Gene Regulation	28208
EH38E1955802	Distal-enhancer	CTCF	General Gene Regulation	27952
EH38E1955811	Distal-enhancer	CTCF	General Gene Regulation	-9538
EH38E1955811	Distal-enhancer	CUX	CNS Gene Regulation	-9538
EH38E1955812	Distal-enhancer	CUX1	CNS Gene Regulation	-9908
EH38E1955800	CTCF-only	DACH1	General Gene Regulation	30521
EH38E1955811	Distal-enhancer	DPF2	General Gene Regulation	-9538
EH38E1955812	Distal-enhancer	DPF2	General Gene Regulation	-9908
EH38E1955811	Distal-enhancer	ELF1	General Gene Regulation	-9538
EH38E1955812	Distal-enhancer	ELF1	General Gene Regulation	-9908
EH38E1955811	Distal-enhancer	ESRRA	General Gene Regulation	-9538
EH38E1955812	Distal-enhancer	ESRRA	General Gene Regulation	-9908
EH38E1955805	Proximal-enhancer	FOS	General Gene Regulation	1784
EH38E1955811	Distal-enhancer	FOS	General Gene Regulation	-9538
EH38E1955812	Distal-enhancer	FOS	General Gene Regulation	-9908
EH38E1955814	Distal-enhancer	FOS	General Gene Regulation	-11060
EH38E1955815	Distal-enhancer	FOS	General Gene Regulation	-11389
EH38E1955811	Distal-enhancer	FOSL2	General Gene Regulation	-9538
EH38E1955811	Distal-enhancer	FOSL2	General Gene Regulation	-9677
EH38E1955810	Distal-enhancer	FOXA1	General Gene Regulation	-8011
EH38E1955811	Distal-enhancer	FOXA1	General Gene Regulation	-9538
EH38E1955811	Distal-enhancer	FOXA2	General Gene Regulation	-9538
EH38E1955810	Distal-enhancer	GATA3	General Gene Regulation	-8011
EH38E1955811	Distal-enhancer	GATA3	General Gene Regulation	-9538
EH38E1955813	Distal-enhancer	GATA3	General Gene Regulation	-10623
EH38E1955811	Distal-enhancer	GATAD2B	CNS Gene Regulation	-9538
EH38E1955811	Distal-enhancer	JUN	General Gene Regulation	-9538
EH38E1955805	Proximal-enhancer	JUND	General Gene Regulation	1784
EH38E1955811	Distal-enhancer	JUND	General Gene Regulation	-9538
EH38E1955805	Proximal-enhancer	MAFK	General Gene Regulation	1784
EH38E1955806	Proximal-enhancer	MAFK	General Gene Regulation	1445
EH38E1955811	Distal-enhancer	MAFK	General Gene Regulation	-9538
EH38E1955813	Distal-enhancer	MAFK	General Gene Regulation	-10623
EH38E1955811	Distal-enhancer	MTA1	General Gene Regulation	-9538
EH38E1955808	Promoter	NA	NA	63
EH38E1955809	Proximal-enhancer	NA	NA	-1434
EH38E1955818	Distal-enhancer	NA	NA	-13012
EH38E1955822	Distal-enhancer	NA	NA	-23951
EH38E1955823	Distal-enhancer	NA	NA	-27964
EH38E1955811	Distal-enhancer	NCOA3	General Gene Regulation	-9538
EH38E1955805	Proximal-enhancer	NFE2L2	General Gene Regulation	1784
EH38E1955811	Distal-enhancer	NFIB	CNS Gene Regulation	-9538
EH38E1955812	Distal-enhancer	NFIB	CNS Gene Regulation	-9908
EH38E1955801	Distal-enhancer	NFIC	General Gene Regulation	28208
EH38E1955811	Distal-enhancer	NR3C1	General Gene Regulation	-9538
EH38E1955811	Distal-enhancer	PKNOX1	CNS Gene Regulation	-9538
EH38E1955814	Distal-enhancer	PKNOX1	CNS Gene Regulation	-11060
EH38E1955815	Distal-enhancer	PKNOX1	CNS Gene Regulation	-11389
EH38E1955800	CTCF-only	RAD21	General Gene Regulation	30521
EH38E1955801	Distal-enhancer	RAD21	General Gene Regulation	28208
EH38E1955811	Distal-enhancer	RAD21	General Gene Regulation	-9538
EH38E1955800	CTCF-only	RBM25	General Gene Regulation	30521
EH38E1955811	Distal-enhancer	RCOR1	REST complex	-9538
EH38E1955812	Distal-enhancer	RCOR1	REST complex	-9908
EH38E1955800	CTCF-only	REST	REST complex	30521
EH38E1955801	Distal-enhancer	REST	REST complex	28208
EH38E1955802	Distal-enhancer	REST	REST complex	27952
EH38E1955811	Distal-enhancer	REST	REST complex	-9538
EH38E1955812	Distal-enhancer	REST	REST complex	-9908
EH38E1955811	Distal-enhancer	RFX5	General Gene Regulation	-9538
EH38E1955812	Distal-enhancer	RFX5	General Gene Regulation	-9908
EH38E1955811	Distal-enhancer	SIN3A	REST complex	-9538
EH38E1955812	Distal-enhancer	SIN3A	REST complex	-9908
EH38E1955813	Distal-enhancer	SIN3A	REST complex	-10623
EH38E1955800	CTCF-only	SMARCA5	General Gene Regulation	30521
EH38E1955811	Distal-enhancer	SMARCE1	REST complex	-9538
EH38E1955801	Distal-enhancer	SMC3	NA	28208
EH38E1955801	Distal-enhancer	SP1	General Gene Regulation	28208
EH38E1955802	Distal-enhancer	SP1	General Gene Regulation	27952
EH38E1955811	Distal-enhancer	SP1	General Gene Regulation	-9538
EH38E1955812	Distal-enhancer	SP1	General Gene Regulation	-9908
EH38E1955813	Distal-enhancer	SP1	General Gene Regulation	-10623
EH38E1955814	Distal-enhancer	SP1	General Gene Regulation	-11060
EH38E1955815	Distal-enhancer	SP1	General Gene Regulation	-11389
EH38E1955811	Distal-enhancer	TCF12	CNS Gene Regulation	-9538
EH38E1955813	Distal-enhancer	TCF12	CNS Gene Regulation	-10623
EH38E1955813	Distal-enhancer	TCF7L2	Oligodendrocyte Development and Myelination	-10777
EH38E1955805	Proximal-enhancer	TP53	General Gene Regulation	1461
EH38E1955806	Proximal-enhancer	TP53	General Gene Regulation	1330
EH38E1955806	Proximal-enhancer	TP63	General Gene Regulation	1271
EH38E1955801	Distal-enhancer	TRIM22	General Gene Regulation	28208
EH38E1955801	Distal-enhancer	USF2	General Gene Regulation	28208
EH38E1955802	Distal-enhancer	USF2	General Gene Regulation	27952
EH38E1955811	Distal-enhancer	ZBTB33	General Gene Regulation	-9538
EH38E1955812	Distal-enhancer	ZBTB33	General Gene Regulation	-9908
EH38E1955811	Distal-enhancer	ZKSCAN1	General Gene Regulation	-9538
EH38E1955812	Distal-enhancer	ZKSCAN1	General Gene Regulation	-9908
EH38E1955800	CTCF-only	ZMYM3	CNS Gene Regulation	30521
EH38E1955811	Distal-enhancer	ZNF217	General Gene Regulation	-9538
EH38E1955812	Distal-enhancer	ZNF217	General Gene Regulation	-9908
EH38E1955813	Distal-enhancer	ZNF24	Oligodendrocyte Development and Myelination	-10623
EH38E1955811	Distal-enhancer	ZNF687	General Gene Regulation	-9538
EH38E1955812	Distal-enhancer	ZNF687	General Gene Regulation	-9908

### Sheet: Supplementary Table 3 (eQTLs)
Supplementary Table 3. Cis-eQTLs for PSG8-AS1 in the brain (hg38)
Location	Source	Distance to TSS (bp)
chr19:41991305	pshycENCODE	830468
chr19:42069100	pshycENCODE	752673
chr19:42094437	pshycENCODE	727336
chr19:42096832	pshycENCODE	724941
chr19:42107672	pshycENCODE	714101
chr19:42174477	GTEx	647296
chr19:42243381	GTEx	578392
chr19:42370749	GTEx	451024
chr19:42398019	GTEx	423754
chr19:42398020	GTEx	423753
chr19:42398025	GTEx	423748
chr19:42485003	GTEx	336770
chr19:42505685	pshycENCODE	316088
chr19:42526240	pshycENCODE	295533
chr19:42554888	GTEx	266885
chr19:42578891	GTEx	242882
chr19:42638794	pshycENCODE	182979
chr19:42698527	GTEx	123246
chr19:42698618	GTEx	123155
chr19:42699355	GTEx	122418
chr19:42700632	GTEx	121141
chr19:42705963	pshycENCODE	115810
chr19:42707734	GTEx	114039
chr19:42710459	GTEx	111314
chr19:42711349	pshycENCODE	110424
chr19:42713713	GTEx	108060
chr19:42714083	pshycENCODE	107690
chr19:42715583	GTEx	106190
chr19:42715585	GTEx	106188
chr19:42715822	GTEx	105951
chr19:42716214	pshycENCODE	105559
chr19:42717067	pshycENCODE	104706
chr19:42717298	GTEx	104475
chr19:42718403	pshycENCODE	103370
chr19:42719000	pshycENCODE	102773
chr19:42721138	GTEx	100635
chr19:42721654	GTEx/pshycENCODE	100119
chr19:42721884	pshycENCODE	99889
chr19:42724888	pshycENCODE	96885
chr19:42726668	pshycENCODE	95105
chr19:42729152	pshycENCODE	92621
chr19:42732111	pshycENCODE	89662
chr19:42734779	pshycENCODE	86994
chr19:42739413	pshycENCODE	82360
chr19:42740067	pshycENCODE	81706
chr19:42740333	GTEx	81440
chr19:42741311	pshycENCODE	80462
chr19:42741460	pshycENCODE	80313
chr19:42741609	pshycENCODE	80164
chr19:42744873	pshycENCODE	76900
chr19:42745022	GTEx	76751
chr19:42747514	pshycENCODE	74259
chr19:42747693	pshycENCODE	74080
chr19:42749331	GTEx	72442
chr19:42749348	GTEx	72425
chr19:42749538	GTEx	72235
chr19:42750807	pshycENCODE	70966
chr19:42751942	pshycENCODE	69831
chr19:42752081	pshycENCODE	69692
chr19:42752339	pshycENCODE	69434
chr19:42753287	pshycENCODE	68486
chr19:42753667	pshycENCODE	68106
chr19:42754190	pshycENCODE	67583
chr19:42755032	pshycENCODE	66741
chr19:42755394	pshycENCODE	66379
chr19:42755615	pshycENCODE	66158
chr19:42756149	pshycENCODE	65624
chr19:42756402	pshycENCODE	65371
chr19:42761442	GTEx	60331
chr19:42761883	pshycENCODE	59890
chr19:42762384	pshycENCODE	59389
chr19:42763917	GTEx	57856
chr19:42764317	GTEx	57456
chr19:42764337	GTEx	57436
chr19:42765980	GTEx	55793
chr19:42766413	GTEx	55360
chr19:42766786	pshycENCODE	54987
chr19:42766893	GTEx	54880
chr19:42767707	GTEx	54066
chr19:42768287	GTEx	53486
chr19:42768613	GTEx	53160
chr19:42768812	GTEx	52961
chr19:42770145	GTEx	51628
chr19:42770214	GTEx	51559
chr19:42770369	GTEx	51404
chr19:42770716	GTEx	51057
chr19:42771437	GTEx	50336
chr19:42771740	GTEx	50033
chr19:42771957	GTEx	49816
chr19:42772038	GTEx	49735
chr19:42772913	GTEx	48860
chr19:42773287	GTEx	48486
chr19:42774435	GTEx	47338
chr19:42774778	GTEx	46995
chr19:42777920	GTEx	43853
chr19:42778522	pshycENCODE	43251
chr19:42778803	GTEx	42970
chr19:42782560	GTEx	39213
chr19:42785947	GTEx	35826
chr19:42786453	GTEx	35320
chr19:42786586	GTEx	35187
chr19:42786621	GTEx	35152
chr19:42787083	GTEx	34690
chr19:42787517	GTEx	34256
chr19:42804104	GTEx	17669
chr19:42808708	GTEx	13065
chr19:42813818	GTEx	7955
chr19:42814427	GTEx	7346
chr19:42815321	GTEx_DOG	6452
chr19:42815704	GTEx_DOG	6069
chr19:42816533	GTEx	5240
chr19:42817434	GTEx	4339
chr19:42817737	GTEx	4036
chr19:42817914	GTEx	3859
chr19:42818067	GTEx	3706
chr19:42818309	GTEx	3464
chr19:42819098	GTEx	2675
chr19:42819231	GTEx	2542
chr19:42820146	GTEx	1627
chr19:42820427	GTEx	1346
chr19:42820805	GTEx	968
chr19:42821162	GTEx_DOG	611
chr19:42821220	GTEx	553
chr19:42821547	GTEx	226
chr19:42821662	GTEx	111
chr19:42821781	GTEx	-8
chr19:42822081	GTEx	-308
chr19:42822106	GTEx	-333
chr19:42822836	GTEx	-1063
chr19:42824093	GTEx	-2320
chr19:42824189	GTEx	-2416
chr19:42824473	GTEx	-2700
chr19:42824633	GTEx	-2860
chr19:42825528	GTEx	-3755
chr19:42826270	GTEx	-4497
chr19:42826492	GTEx	-4719
chr19:42827445	GTEx	-5672
chr19:42827604	GTEx	-5831
chr19:42827643	GTEx	-5870
chr19:42828102	GTEx	-6329
chr19:42830836	GTEx_DOG	-9063
chr19:42830896	GTEx_DOG	-9123
chr19:42831047	GTEx	-9274
chr19:42831156	GTEx	-9383
chr19:42831423	GTEx	-9650
chr19:42831712	GTEx	-9939
chr19:42832253	GTEx	-10480
chr19:42832592	GTEx	-10819
chr19:42832780	GTEx	-11007
chr19:42832849	GTEx	-11076
chr19:42833011	GTEx	-11238
chr19:42833278	GTEx	-11505
chr19:42833360	GTEx	-11587
chr19:42833369	GTEx	-11596
chr19:42833798	GTEx	-12025
chr19:42833953	GTEx	-12180
chr19:42833994	GTEx	-12221
chr19:42834229	GTEx	-12456
chr19:42834446	GTEx	-12673
chr19:42835396	GTEx	-13623
chr19:42837282	GTEx	-15509
chr19:42837867	GTEx	-16094
chr19:42838329	GTEx	-16556
chr19:42838973	GTEx	-17200
chr19:42840210	GTEx	-18437
chr19:42840495	GTEx	-18722
chr19:42843915	GTEx	-22142
chr19:42844698	GTEx	-22925
chr19:42844917	GTEx	-23144
chr19:42845738	GTEx	-23965
chr19:42847012	GTEx	-25239
chr19:42847870	GTEx	-26097
chr19:42850702	GTEx/pshycENCODE	-28929
chr19:42850796	GTEx	-29023
chr19:42851163	GTEx	-29390
chr19:42851191	GTEx	-29418
chr19:42851639	GTEx	-29866
chr19:42852484	GTEx	-30711
chr19:42853312	GTEx	-31539
chr19:42854123	GTEx	-32350
chr19:42854231	GTEx	-32458
chr19:42855033	pshycENCODE	-33260
chr19:42855446	GTEx	-33673
chr19:42855719	GTEx	-33946
chr19:42855769	GTEx	-33996
chr19:42856373	GTEx	-34600
chr19:42856468	GTEx	-34695
chr19:42857094	GTEx	-35321
chr19:42858337	GTEx	-36564
chr19:42859381	GTEx	-37608
chr19:42859678	GTEx	-37905
chr19:42862513	GTEx	-40740
chr19:42865404	GTEx	-43631
chr19:42867885	GTEx	-46112
chr19:42868841	GTEx	-47068
chr19:42870320	GTEx	-48547
chr19:42870449	GTEx	-48676
chr19:42871718	GTEx	-49945
chr19:42879499	GTEx	-57726
chr19:42879528	GTEx/pshycENCODE	-57755
chr19:42879623	GTEx	-57850
chr19:42879649	GTEx	-57876
chr19:42880599	GTEx	-58826
chr19:42884428	GTEx	-62655
chr19:42885826	GTEx	-64053
chr19:42886393	GTEx	-64620
chr19:42894684	GTEx	-72911
chr19:42894981	GTEx	-73208
chr19:42895581	GTEx	-73808
chr19:42896384	GTEx	-74611
chr19:42897414	GTEx	-75641
chr19:42898669	GTEx	-76896
chr19:42898800	GTEx	-77027
chr19:42900144	GTEx	-78371
chr19:42902280	GTEx	-80507
chr19:42905883	GTEx	-84110
chr19:42908380	GTEx	-86607
chr19:42908666	GTEx	-86893
chr19:42909159	GTEx	-87386
chr19:42909612	GTEx	-87839
chr19:42909843	GTEx	-88070
chr19:42910207	GTEx	-88434
chr19:42915777	GTEx	-94004
chr19:42918541	GTEx	-96768
chr19:42919067	GTEx	-97294
chr19:42919069	GTEx	-97296
chr19:42919070	GTEx	-97297
chr19:42919236	GTEx	-97463
chr19:42919520	GTEx	-97747
chr19:42921903	GTEx	-100130
chr19:42922567	GTEx	-100794
chr19:42927011	GTEx	-105238
chr19:42928608	GTEx	-106835
chr19:42935017	GTEx	-113244
chr19:42935851	GTEx	-114078
chr19:42951436	GTEx	-129663
chr19:42956598	pshycENCODE	-134825
chr19:42957809	pshycENCODE	-136036
chr19:42958288	pshycENCODE	-136515
chr19:42958348	pshycENCODE	-136575
chr19:42959297	pshycENCODE	-137524
chr19:42960054	pshycENCODE	-138281
chr19:42960105	pshycENCODE	-138332
chr19:43002194	pshycENCODE	-180421
chr19:43007594	GTEx	-185821
chr19:43011320	GTEx	-189547
chr19:43011947	pshycENCODE	-190174
chr19:43043695	pshycENCODE	-221922
chr19:43044400	pshycENCODE	-222627
chr19:43044441	pshycENCODE	-222668
chr19:43044469	pshycENCODE	-222696
chr19:43044829	pshycENCODE	-223056
chr19:43048050	pshycENCODE	-226277
chr19:43049368	pshycENCODE	-227595
chr19:43054085	pshycENCODE	-232312
chr19:43061748	pshycENCODE	-239975
chr19:43062146	pshycENCODE	-240373
chr19:43063274	pshycENCODE	-241501
chr19:43064031	pshycENCODE	-242258
chr19:43064698	pshycENCODE	-242925
chr19:43065399	pshycENCODE	-243626
chr19:43067066	pshycENCODE	-245293
chr19:43067611	pshycENCODE	-245838
chr19:43067817	pshycENCODE	-246044
chr19:43068886	pshycENCODE	-247113
chr19:43070242	pshycENCODE	-248469
chr19:43071315	pshycENCODE	-249542
chr19:43072380	pshycENCODE	-250607
chr19:43074311	pshycENCODE	-252538
chr19:43074939	pshycENCODE	-253166
chr19:43077525	pshycENCODE	-255752
chr19:43079443	pshycENCODE	-257670
chr19:43079711	pshycENCODE	-257938
chr19:43100045	pshycENCODE	-278272
chr19:43100241	pshycENCODE	-278468
chr19:43101794	pshycENCODE	-280021
chr19:43102446	pshycENCODE	-280673
chr19:43102509	pshycENCODE	-280736
chr19:43104310	pshycENCODE	-282537
chr19:43104369	pshycENCODE	-282596
chr19:43105158	pshycENCODE	-283385
chr19:43105332	pshycENCODE	-283559
chr19:43105616	pshycENCODE	-283843
chr19:43105911	pshycENCODE	-284138
chr19:43108626	pshycENCODE	-286853
chr19:43108628	pshycENCODE	-286855
chr19:43108863	pshycENCODE	-287090
chr19:43109554	GTEx	-287781
chr19:43111141	pshycENCODE	-289368
chr19:43112318	pshycENCODE	-290545
chr19:43114943	pshycENCODE	-293170
chr19:43117170	pshycENCODE	-295397
chr19:43117665	pshycENCODE	-295892
chr19:43117760	pshycENCODE	-295987
chr19:43121359	pshycENCODE	-299586
chr19:43133855	GTEx	-312082
chr19:43161395	pshycENCODE	-339622
chr19:43161502	pshycENCODE	-339729
chr19:43167751	pshycENCODE	-345978
chr19:43177816	pshycENCODE	-356043
chr19:43180253	pshycENCODE	-358480
chr19:43180255	pshycENCODE	-358482
chr19:43180479	pshycENCODE	-358706
chr19:43183173	pshycENCODE	-361400
chr19:43260786	pshycENCODE	-439013
chr19:43265192	pshycENCODE	-443419
chr19:43266131	GTEx	-444358
chr19:43270604	pshycENCODE	-448831
chr19:43274289	pshycENCODE	-452516
chr19:43274698	pshycENCODE	-452925
chr19:43275671	pshycENCODE	-453898
chr19:43328661	GTEx	-506888
chr19:43667978	GTEx	-846205
chr19:43683354	GTEx	-861581

### Sheet: Supplementary Table 4 (Corr)
Supplementary Table 4. Correlation with PSG8-AS1 of genes in PSG8-AS1 WGCNA module
gene	hgnc_symbol	pearsonCor	pValue
ENSG00000225877	PSG8-AS1	1	0
ENSG00000197971	MBP	0.912061	4.45719e-203
ENSG00000184481	FOXO4	0.904772	1.57055e-194
ENSG00000129250	KIF1C	0.901444	7.43864e-191
ENSG00000227495	KIF1C-AS1	0.891445	1.48872e-180
ENSG00000078804	TP53INP2	0.876482	6.88908e-167
ENSG00000064787	BCAS1	0.868436	2.95257e-160
ENSG00000198121	LPAR1	0.857135	1.19959e-151
ENSG00000168314	MOBP	0.856655	2.68096e-151
ENSG00000144283	PKP4	0.845818	9.70421e-144
ENSG00000146063	TRIM41	0.837753	1.75434e-138
ENSG00000021300	PLEKHB1	0.826824	8.3964e-132
ENSG00000154945	ANKRD40	0.822518	2.68202e-129
ENSG00000229670	PKP4P1	0.814748	6.02624e-125
ENSG00000204278	TMEM235	0.813926	1.69248e-124
ENSG00000146122	DAAM2	0.813691	2.26965e-124
ENSG00000204644	ZFP57	0.807185	6.65467e-121
ENSG00000180739	S1PR5	0.806771	1.09408e-120
ENSG00000124374	PAIP2B	0.802391	1.96659e-118
ENSG00000176485	PLAAT3	0.784785	6.54711e-110
ENSG00000158315	RHBDL2	0.784381	1.00413e-109
ENSG00000247049		0.775011	1.61443e-105
ENSG00000108387	SEPTIN4	0.774012	4.40814e-105
ENSG00000235033	DAAM2-AS1	0.772974	1.24516e-104
ENSG00000113578	FGF1	0.76914	5.50829e-103
ENSG00000203586	NA	0.767891	1.8621e-102
ENSG00000236239	NA	0.767837	1.96252e-102
ENSG00000184208	C22orf46	0.763401	1.39712e-100
ENSG00000242861		0.762408	3.58422e-100
ENSG00000012171	SEMA3B	0.76193	5.62809e-100
ENSG00000204380	PKP4-AS1	0.761119	1.20847e-99
ENSG00000135773	CAPN9	0.757016	5.50846e-98
ENSG00000064393	HIPK2	0.755659	1.9165e-97
ENSG00000233708		0.754314	6.53691e-97
ENSG00000182851	NA	0.753242	1.72911e-96
ENSG00000255953	NA	0.752161	4.58751e-96
ENSG00000176381	PRR18	0.74969	4.19071e-95
ENSG00000224795	NTM-AS1	0.749571	4.6576e-95
ENSG00000109846	CRYAB	0.749055	7.36214e-95
ENSG00000114993	RTKN	0.743271	1.16208e-92
ENSG00000225140		0.740737	1.02232e-91
ENSG00000163113	NA	0.737619	1.43502e-90
ENSG00000148218	ALAD	0.737569	1.49616e-90
ENSG00000180354	MTURN	0.736189	4.759e-90
ENSG00000108381	ASPA	0.736031	5.42916e-90
ENSG00000084453	SLCO1A2	0.733181	5.77477e-89
ENSG00000245293		0.730077	7.32639e-88
ENSG00000236859	NIFK-AS1	0.728681	2.26972e-87
ENSG00000227544		0.726055	1.86932e-86
ENSG00000172005	MAL	0.724033	9.32166e-86
ENSG00000259357		0.7219	5.00003e-85
ENSG00000233552	NA	0.720708	1.27023e-84
ENSG00000197892	KIF13B	0.720302	1.74216e-84
ENSG00000132702	HAPLN2	0.719732	2.71372e-84
ENSG00000047849	MAP4	0.718832	5.44973e-84
ENSG00000115468	EFHD1	0.718086	9.69731e-84
ENSG00000244274	DBNDD2	0.712075	9.39623e-82
ENSG00000135678	CPM	0.709774	5.24743e-81
ENSG00000255782	NA	0.708515	1.33444e-80
ENSG00000141524	TMC6	0.707148	3.6597e-80
ENSG00000049245	VAMP3	0.705466	1.25514e-79
ENSG00000198835	GJC2	0.704151	3.27123e-79
ENSG00000130958	SLC35D2	0.703885	3.96789e-79
ENSG00000166091	CMTM5	0.70271	9.28348e-79
ENSG00000224924	LINC00320	0.700743	3.81823e-78
ENSG00000101190	TCFL5	0.70047	4.64241e-78
ENSG00000257337		0.698591	1.77071e-77
ENSG00000254806	SYS1-DBNDD2	0.697646	3.45679e-77
ENSG00000214780	NA	0.69424	3.77482e-76
ENSG00000180929	GPR62	0.693985	4.51124e-76
ENSG00000129538	RNASE1	0.692082	1.68755e-75
ENSG00000136541	ERMN	0.689726	8.52927e-75
ENSG00000065361	ERBB3	0.689654	8.96061e-75
ENSG00000105707	HPN	0.688458	2.02607e-74
ENSG00000238018		0.688345	2.18751e-74
ENSG00000204282	TNRC6C-AS1	0.688207	2.40325e-74
ENSG00000173786	CNP	0.687837	3.09007e-74
ENSG00000183111	ARHGEF37	0.684362	3.21685e-73
ENSG00000149633	KIAA1755	0.684306	3.34099e-73
ENSG00000198585	NUDT16	0.684302	3.34997e-73
ENSG00000139433	GLTP	0.682397	1.19329e-72
ENSG00000211584	SLC48A1	0.681019	2.97259e-72
ENSG00000117115	PADI2	0.680829	3.36901e-72
ENSG00000205696	ADARB2-AS1	0.680776	3.4905e-72
ENSG00000102934	PLLP	0.680302	4.77018e-72
ENSG00000164627	KIF6	0.680203	5.09022e-72
ENSG00000189058	APOD	0.678453	1.60515e-71
ENSG00000124251	TP53TG5	0.677277	3.45611e-71
ENSG00000168754	FAM178B	0.67627	6.64792e-71
ENSG00000066322	ELOVL1	0.675324	1.22627e-70
ENSG00000073417	PDE8A	0.674801	1.71889e-70
ENSG00000123560	PLP1	0.671996	1.03723e-69
ENSG00000162444	RBP7	0.671288	1.62825e-69
ENSG00000141540	TTYH2	0.670555	2.59263e-69
ENSG00000184343	SRPK3	0.670382	2.89364e-69
ENSG00000204655	MOG	0.663343	2.35122e-67
ENSG00000224189	HAGLR	0.6623	4.46628e-67
ENSG00000251660		0.662106	5.03215e-67
ENSG00000135525	MAP7	0.661139	9.09261e-67
ENSG00000179178	TMEM125	0.65971	2.17241e-66
ENSG00000122367	LDB3	0.657204	9.89079e-66
ENSG00000178722	C5orf64	0.653796	7.5894e-65
ENSG00000169562	GJB1	0.653507	9.01285e-65
ENSG00000139629	GALNT6	0.653487	9.12291e-65
ENSG00000117266	CDK18	0.6534	9.6014e-65
ENSG00000013297	CLDN11	0.653101	1.14685e-64
ENSG00000109099	PMP22	0.652093	2.08111e-64
ENSG00000177105	RHOG	0.650864	4.29299e-64
ENSG00000204323	SMIM5	0.650522	5.2467e-64
ENSG00000135929	CYP27A1	0.64729	3.45624e-63
ENSG00000152689	RASGRP3	0.647159	3.72946e-63
ENSG00000154493	C10orf90	0.64581	8.13383e-63
ENSG00000035664	DAPK2	0.64528	1.10342e-62
ENSG00000169247	SH3TC2	0.64487	1.39693e-62
ENSG00000167191	GPRC5B	0.641809	8.02889e-62
ENSG00000183196	CHST6	0.641363	1.03368e-61
ENSG00000115935	WIPF1	0.641331	1.05303e-61
ENSG00000170271	FAXDC2	0.639615	2.77682e-61
ENSG00000103089	FA2H	0.639363	3.20022e-61
ENSG00000187764	SEMA4D	0.638534	5.09767e-61
ENSG00000150867	PIP4K2A	0.637224	1.0612e-60
ENSG00000204161	TMEM273	0.637205	1.07295e-60
ENSG00000070759	TESK2	0.637014	1.19312e-60
ENSG00000080822	CLDND1	0.636631	1.47726e-60
ENSG00000148180	GSN	0.63578	2.37173e-60
ENSG00000232504	ST3GAL5-AS1	0.634759	4.17859e-60
ENSG00000259070	LINC00639	0.632983	1.11249e-59
ENSG00000187775	DNAH17	0.632746	1.26705e-59
ENSG00000100181	TPTEP1	0.632539	1.41948e-59
ENSG00000161896	IP6K3	0.632095	1.8112e-59
ENSG00000105695	MAG	0.627864	1.80689e-58
ENSG00000167755	KLK6	0.62726	2.50273e-58
ENSG00000060237	WNK1	0.627005	2.87034e-58
ENSG00000101049	SGK2	0.626827	3.15876e-58
ENSG00000091513	TF	0.626755	3.28242e-58
ENSG00000205116	TMEM88B	0.623966	1.45835e-57
ENSG00000086205	FOLH1	0.623591	1.78019e-57
ENSG00000221817	PPP3CB-AS1	0.623483	1.88509e-57
ENSG00000126822	PLEKHG3	0.622678	2.88902e-57
ENSG00000172508	CARNS1	0.619711	1.37796e-56
ENSG00000128283	CDC42EP1	0.619664	1.41244e-56
ENSG00000229645	NA	0.618457	2.65395e-56
ENSG00000234198	NA	0.616541	7.18094e-56
ENSG00000237943	PRKCQ-AS1	0.616251	8.34532e-56
ENSG00000136867	SLC31A2	0.614862	1.70841e-55
ENSG00000012124	CD22	0.614815	1.75043e-55
ENSG00000198753	PLXNB3	0.614269	2.31778e-55
ENSG00000120729	MYOT	0.613643	3.19499e-55
ENSG00000135720	DYNC1LI2	0.61283	4.84328e-55
ENSG00000164023	SGMS2	0.610238	1.80996e-54
ENSG00000080819	CPOX	0.60687	9.85839e-54
ENSG00000092529	CAPN3	0.605115	2.36509e-53
ENSG00000160223	ICOSLG	0.603651	4.88852e-53
ENSG00000049089	COL9A2	0.603377	5.5973e-53
ENSG00000124920	MYRF	0.602717	7.74987e-53
ENSG00000099282	TSPAN15	0.602489	8.67377e-53
ENSG00000054690	PLEKHH1	0.602372	9.18781e-53
ENSG00000143418	CERS2	0.602348	9.29648e-53
ENSG00000254081	LINC01299	0.602295	9.54275e-53
ENSG00000133256	PDE6B	0.601972	1.11843e-52
ENSG00000115993	TRAK2	0.601349	1.51916e-52
ENSG00000187098	MITF	0.60038	2.44071e-52
ENSG00000254129		0.599145	4.4597e-52
ENSG00000258461		0.598994	4.79863e-52
ENSG00000238194		0.598663	5.63602e-52
ENSG00000179630	LACC1	0.598397	6.41406e-52
ENSG00000158715	SLC45A3	0.598025	7.68192e-52
ENSG00000171840	NINJ2	0.597219	1.13477e-51
ENSG00000146859	TMEM140	0.596878	1.33801e-51
ENSG00000235049	LINC00940	0.596337	1.73776e-51
ENSG00000186417	GLDN	0.594445	4.31048e-51
ENSG00000158859	ADAMTS4	0.594088	5.11462e-51
ENSG00000196187	TMEM63A	0.593689	6.19004e-51
ENSG00000184007	PTP4A2	0.592588	1.04566e-50
ENSG00000119121	TRPM6	0.591701	1.59378e-50
ENSG00000162949	CAPN13	0.589833	3.85406e-50
ENSG00000176658	MYO1D	0.587708	1.04472e-49
ENSG00000104205	SGK3	0.587384	1.21546e-49
ENSG00000158352	SHROOM4	0.58669	1.68071e-49
ENSG00000151552	QDPR	0.58654	1.80224e-49
ENSG00000198865	CCDC152	0.586518	1.82116e-49
ENSG00000237133		0.586251	2.0622e-49
ENSG00000137221	TJAP1	0.585713	2.64699e-49
ENSG00000242808	SOX2-OT	0.582898	9.72478e-49
ENSG00000158865	SLC5A11	0.579288	5.0624e-48
ENSG00000235865	GSN-AS1	0.578988	5.8017e-48
ENSG00000126803	HSPA2	0.578339	7.78663e-48
ENSG00000070214	SLC44A1	0.577819	9.84862e-48
ENSG00000141934	PLPP2	0.577687	1.04576e-47
ENSG00000244062		0.577067	1.38316e-47
ENSG00000079435	LIPE	0.576225	2.02048e-47
ENSG00000006611	USH1C	0.572702	9.74729e-47
ENSG00000135362	PRR5L	0.572523	1.05542e-46
ENSG00000147459	DOCK5	0.572433	1.0983e-46
ENSG00000172548	NIPAL4	0.571958	1.35591e-46
ENSG00000231840		0.570637	2.43029e-46
ENSG00000089041	P2RX7	0.570327	2.78611e-46
ENSG00000141458	NPC1	0.570185	2.96671e-46
ENSG00000241163	LINC00877	0.569189	4.59449e-46
ENSG00000173253	DMRT2	0.567929	7.97907e-46
ENSG00000166348	USP54	0.566554	1.45263e-45
ENSG00000166387	PPFIBP2	0.565657	2.14422e-45
ENSG00000119139	TJP2	0.565463	2.33232e-45
ENSG00000250722	SELENOP	0.564506	3.52812e-45
ENSG00000006831	ADIPOR2	0.564413	3.67162e-45
ENSG00000254481	PTP4A2P2	0.563245	6.07349e-45
ENSG00000236882	LINC01554	0.563012	6.71417e-45
ENSG00000107331	ABCA2	0.562573	8.10453e-45
ENSG00000219392	ZNF602P	0.561699	1.17825e-44
ENSG00000250198	LINC02199	0.560869	1.6799e-44
ENSG00000126860	EVI2A	0.560738	1.7761e-44
ENSG00000224002	NA	0.559762	2.69123e-44
ENSG00000255138	GLTPP1	0.558729	4.16943e-44
ENSG00000255470		0.558685	4.24803e-44
ENSG00000164124	TMEM144	0.557905	5.90837e-44
ENSG00000164303	ENPP6	0.557701	6.44054e-44
ENSG00000010282	HHATL	0.555956	1.34174e-43
ENSG00000259172		0.555336	1.73921e-43
ENSG00000178826	TMEM139	0.554743	2.22904e-43
ENSG00000185896	LAMP1	0.553928	3.1313e-43
ENSG00000010310	GIPR	0.553878	3.19677e-43
ENSG00000019144	PHLDB1	0.553081	4.45309e-43
ENSG00000255701	NA	0.551847	7.42629e-43
ENSG00000075651	PLD1	0.54935	2.07713e-42
ENSG00000174607	UGT8	0.548719	2.69059e-42
ENSG00000131386	GALNT15	0.547483	4.45626e-42
ENSG00000011426	ANLN	0.545162	1.14371e-41
ENSG00000237798		0.544163	1.71162e-41
ENSG00000150656	CNDP1	0.544069	1.77805e-41
ENSG00000136960	ENPP2	0.543687	2.07355e-41
ENSG00000244491		0.542457	3.39773e-41
ENSG00000126653	NSRP1	0.541867	4.3025e-41
ENSG00000111254	AKAP3	0.540741	6.74393e-41
ENSG00000233838	DPH3P1	0.538113	1.91288e-40
ENSG00000119280	C1orf198	0.536567	3.51752e-40
ENSG00000235189		0.536068	4.27928e-40
ENSG00000140479	PCSK6	0.535658	5.02373e-40
ENSG00000167123	CERCAM	0.535091	6.27333e-40
ENSG00000255807	PTP4A1P2	0.531528	2.50507e-39
ENSG00000242150	NA	0.531282	2.75477e-39
ENSG00000141338	ABCA8	0.527858	1.02523e-38
ENSG00000119321	FKBP15	0.527689	1.09368e-38
ENSG00000106397	PLOD3	0.525549	2.46708e-38
ENSG00000242337	INHCAP	0.524286	3.97521e-38
ENSG00000259351		0.520935	1.39692e-37
ENSG00000222466	NA	0.519193	2.67079e-37
ENSG00000176438	SYNE3	0.513952	1.83317e-36
ENSG00000072310	SREBF1	0.511167	5.03555e-36
ENSG00000100225	FBXO7	0.510855	5.63595e-36
ENSG00000185418	TARS3	0.510464	6.48841e-36
ENSG00000170537	TMC7	0.506525	2.65703e-35
ENSG00000168297	PXK	0.505922	3.29159e-35
ENSG00000237782		0.504929	4.67879e-35
ENSG00000116574	RHOU	0.503359	8.13998e-35
ENSG00000130962	PRRG1	0.502899	9.56946e-35
ENSG00000149218	ENDOD1	0.501998	1.31275e-34
ENSG00000184144	CNTN2	0.500842	1.96622e-34
ENSG00000082996	RNF13	0.499879	2.75026e-34
ENSG00000258761		0.499371	3.28089e-34
ENSG00000160862	AZGP1	0.497653	5.94855e-34
ENSG00000154262	ABCA6	0.496548	8.70736e-34
ENSG00000107798	LIPA	0.49185	4.32911e-33
ENSG00000225279		0.491359	5.11111e-33
ENSG00000135636	DYSF	0.490227	7.49054e-33
ENSG00000103184	SEC14L5	0.489949	8.22469e-33
ENSG00000250159		0.489102	1.09328e-32
ENSG00000235903	CPB2-AS1	0.489071	1.10493e-32
ENSG00000139292	LGR5	0.486526	2.58658e-32
ENSG00000099219	ERMP1	0.47861	3.48425e-31
ENSG00000078269	SYNJ2	0.478012	4.22952e-31
ENSG00000259604		0.476705	6.44927e-31
ENSG00000132854	KANK4	0.475486	9.54557e-31
ENSG00000183230	CTNNA3	0.474018	1.52756e-30
ENSG00000164161	HHIP	0.471844	3.05065e-30
ENSG00000183549	ACSM5	0.47021	5.11437e-30
ENSG00000133104	SPART	0.467783	1.09634e-29
ENSG00000253965		0.467206	1.31297e-29
ENSG00000135905	DOCK10	0.4672	1.31542e-29
ENSG00000064651	SLC12A2	0.464434	3.1083e-29
ENSG00000169242	EFNA1	0.463324	4.379e-29
ENSG00000158296	SLC13A3	0.463198	4.55315e-29
ENSG00000117408	IPO13	0.461255	8.27074e-29
ENSG00000105889	STEAP1B	0.457691	2.44777e-28
ENSG00000143409	MINDY1	0.456717	3.28481e-28
ENSG00000189067	LITAF	0.456095	3.96191e-28
ENSG00000132321	IQCA1	0.450104	2.36294e-27
ENSG00000021826	CPS1	0.446814	6.20769e-27
ENSG00000155792	DEPTOR	0.446543	6.71772e-27
ENSG00000118322	ATP10B	0.445767	8.42262e-27
ENSG00000133313	CNDP2	0.445713	8.5557e-27
ENSG00000257761		0.444235	1.31369e-26
ENSG00000005893	LAMP2	0.443922	1.43809e-26
ENSG00000165410	CFL2	0.438279	7.24235e-26
ENSG00000119537	KDSR	0.435945	1.40107e-25
ENSG00000257283		0.435574	1.55504e-25
ENSG00000170775	GPR37	0.435235	1.71051e-25
ENSG00000118298	CA14	0.428229	1.19664e-24
ENSG00000249121	NA	0.427805	1.34434e-24
ENSG00000186056	MATN1-AS1	0.426632	1.85293e-24
ENSG00000186340	THBS2	0.426102	2.14082e-24
ENSG00000175785	PRIMA1	0.422818	5.21338e-24
ENSG00000138316	ADAMTS14	0.422711	5.36605e-24
ENSG00000125703	ATG4C	0.42247	5.72704e-24
ENSG00000057704	TMCC3	0.420192	1.05496e-23
ENSG00000130150	MOSPD2	0.419733	1.19234e-23
ENSG00000112276	BVES	0.419343	1.32307e-23
ENSG00000175764	TTLL11	0.419011	1.44536e-23
ENSG00000157483	MYO1E	0.416045	3.16995e-23
ENSG00000196517	SLC6A9	0.410496	1.34947e-22
ENSG00000100596	SPTLC2	0.408453	2.28457e-22
ENSG00000178425	NT5DC1	0.406236	4.02868e-22
ENSG00000158079	PTPDC1	0.404503	6.25755e-22
ENSG00000250615		0.404203	6.753e-22
ENSG00000232623	MRAP-AS1	0.399076	2.4451e-21
ENSG00000178401	DNAJC22	0.398454	2.85368e-21
ENSG00000080200	CRYBG3	0.397182	3.9113e-21
ENSG00000160179	ABCG1	0.392431	1.25396e-20
ENSG00000152910	CNTNAP4	0.390732	1.89302e-20
ENSG00000081479	LRP2	0.390154	2.17684e-20
ENSG00000179363	TMEM31	0.388578	3.1815e-20
ENSG00000242689	CNTF	0.386027	5.85315e-20
ENSG00000242010	NA	0.3837	1.01592e-19
ENSG00000220739		0.376729	5.1649e-19
ENSG00000088970	KIZ	0.374375	8.86527e-19
ENSG00000249379		0.374104	9.43195e-19
ENSG00000112893	MAN2A1	0.372569	1.33799e-18
ENSG00000242068		0.371093	1.86919e-18
ENSG00000224101	ELMO1-AS1	0.368759	3.16055e-18
ENSG00000234603	NA	0.365311	6.81407e-18
ENSG00000103381	CPPED1	0.363354	1.04944e-17
ENSG00000154642	C21orf91	0.362735	1.20235e-17
ENSG00000174137	FAM53A	0.359209	2.59459e-17
ENSG00000226496	LINC00323	0.358024	3.35246e-17
ENSG00000248706	NA	0.354063	7.83543e-17
ENSG00000151914	DST	0.35193	1.23168e-16
ENSG00000158516	CPA2	0.349665	1.9836e-16
ENSG00000154864	PIEZO2	0.346206	4.07641e-16
ENSG00000039319	ZFYVE16	0.34063	1.27771e-15
ENSG00000068650	ATP11A	0.338294	2.04821e-15
ENSG00000233878	NA	0.336144	3.15081e-15
ENSG00000123700	KCNJ2	0.324751	2.92075e-14
ENSG00000144815	NXPE3	0.319522	7.86948e-14
ENSG00000167257	RNF214	0.314627	1.95619e-13
ENSG00000164176	EDIL3	0.312934	2.66977e-13
ENSG00000245330		0.311808	3.27932e-13
ENSG00000214961		0.311783	3.29436e-13
ENSG00000236326		0.307829	6.73824e-13
ENSG00000186318	BACE1	0.306487	8.56936e-13
ENSG00000244676		0.301063	2.23643e-12
ENSG00000184292	TACSTD2	0.298879	3.27265e-12
ENSG00000159592	GPBP1L1	0.298803	3.31617e-12
ENSG00000189134	NKAPL	0.293819	7.80841e-12
ENSG00000113396	SLC27A6	0.288187	2.01462e-11
ENSG00000124275	MTRR	0.285128	3.34188e-11
ENSG00000121690	DEPDC7	0.275295	1.63137e-10
ENSG00000125954	CHURC1-FNTB	0.268874	4.44207e-10
ENSG00000246515	NA	0.267468	5.51207e-10
ENSG00000166923	GREM1	0.266898	6.01421e-10
ENSG00000198690	FAN1	0.255535	3.27463e-09
ENSG00000253921		0.251684	5.71054e-09
ENSG00000257365	FNTB	0.226928	1.64313e-07
ENSG00000103978	TMEM87A	0.192318	9.8456e-06
ENSG00000237381		0.192281	9.88598e-06
ENSG00000226752	CUTALP	0.136578	0.00178042
ENSG00000228604		0.130066	0.00293635

### Sheet: Supplementary Table 5 (DAVID)
Supplementary Table 5. Gene set enrichment analysis performed with DAVID online tool of the PSG8-AS1 WGNCA high-correlated gene expression module
Term	PValue	Bonferroni	Benjamini	FDR
GO:0016021~integral component of membrane	1.13001e-07	2.77978e-05	2.77982e-05	2.64422e-05
GO:0019911~structural constituent of myelin sheath	6.16717e-06	0.00256841	0.00257171	0.00255321
R-HSA-1660661:R-HSA-1660661	0.00019045	0.0342552	0.0348523	0.0348523
hsa00565:Ether lipid metabolism	0.000473676	0.0579504	0.0366078	0.0366078
hsa00600:Sphingolipid metabolism	0.000581075	0.0706193	0.0366078	0.0366078
GO:0008233~peptidase activity	0.000204583	0.0817813	0.0426555	0.0423486
GO:0005886~plasma membrane	0.000597482	0.136727	0.0534939	0.0508844
GO:0005768~endosome	0.000992279	0.216686	0.0534939	0.0508844
GO:0043218~compact myelin	0.00106956	0.231452	0.0534939	0.0508844
GO:0043209~myelin sheath	0.00108727	0.234798	0.0534939	0.0508844
GO:0051015~actin filament binding	0.000404712	0.155321	0.0562549	0.0558502
GO:0016324~apical plasma membrane	0.00207716	0.400411	0.0801847	0.0762733
GO:0005887~integral component of plasma membrane	0.00277505	0.49521	0.0801847	0.0762733
GO:0015629~actin cytoskeleton	0.00289792	0.51028	0.0801847	0.0762733
GO:0009986~cell surface	0.00293359	0.514571	0.0801847	0.0762733
GO:0055037~recycling endosome	0.00379211	0.60727	0.0859863	0.0817918
GO:0070062~extracellular exosome	0.00398103	0.625172	0.0859863	0.0817918
GO:0005765~lysosomal membrane	0.00419445	0.64442	0.0859863	0.0817918
GO:0016887~ATPase activity	0.000818708	0.289326	0.0853503	0.0847363
121.OligoDiff	0.0507514	0.188067	0.101503	0.101503
98.Dietary_Fat_and_Gene_Transcription	0.0507514	0.188067	0.101503	0.101503
GO:0030139~endocytic vesicle	0.00604129	0.774777	0.11432	0.108743
GO:0004180~carboxypeptidase activity	0.00140161	0.442828	0.116894	0.116053
GO:0009925~basal plasma membrane	0.00753829	0.844552	0.132459	0.125997
GO:0008360~regulation of cell shape	0.000121675	0.127512	0.136398	0.136155
GO:0042552~myelination	0.000377015	0.344734	0.141558	0.141305
GO:0030148~sphingolipid biosynthetic process	0.000460753	0.403469	0.141558	0.141305
GO:0055085~transmembrane transport	0.000505112	0.43242	0.141558	0.141305
GO:0005875~microtubule associated complex	0.0106807	0.928753	0.16844	0.160223
GO:0033270~paranode region of axon	0.0109555	0.933457	0.16844	0.160223
hsa00340:Histidine metabolism	0.00386284	0.385938	0.162239	0.162239

### Sheet: Supplementary Table 6 (Primers)
Supplementary Table 6. Primers used in qPCRs.
Name	Sequence (5'-3')
GAPDH Fw qPCR	GAAGGTGAAGGTCGGAGTC
GAPDH Rv qPCR	GAAGATGGTGATGGGATTTC
MBP Fw qPCR	GCTCTGGCAAGGACTCACA
MBP Rv qPCR	CCCCCAGCTAAATCTGCTCA
PSG8-AS1 Fw qPCR	GTGTTCCACCGGGAGAGTTC
PSG8-AS1 Rv qPCR	GACACTGAGGGCCACTTCTT
